# Coordinated variation in the immune systems and microbiomes of healthy humans is linked to tonic interferon states

**DOI:** 10.1101/2024.11.27.625750

**Authors:** Joel Babdor, Ravi K. Patel, Brittany Davidson, Cecilia Noecker, Maha Rahim, Jordan E. Bisanz, Iliana Tenvooren, Diana Marquez, Maria Calvo, Vrinda Johri, Elizabeth McCarthy, Avneet Shaheed, Christina Ekstrand, Allison M. Weakley, Feiqiao B. Yu, Oliver Fiehn, Peter J. Turnbaugh, Alexis J. Combes, Gabriela K. Fragiadakis, Matthew H. Spitzer

## Abstract

Human immune systems are highly variable, with most variation attributable to non-genetic sources. The gut microbiome crucially shapes the immune system; however, its relationship with the baseline immune states of healthy humans remains incompletely understood. Therefore, we performed multi-omic profiling of 110 healthy participants through the ImmunoMicrobiome study. A factor-based integrative approach identified coordinated variation, revealing that the tonic interferon response was amongst the most variable immune features in healthy participants. Microbiome composition, pathways, and stool metabolites varied concomitantly with interferon response pathways. Distinct transcriptional programs involving inflammation and TGF-β in SIGLEC-1^high^ monocytes and CD69^high^ activated MAIT and NK cells were representative of these programs. Our study provides extensive data to examine the relationship between the immune states and microbiomes of healthy individuals at steady state, which paves the way for delineating inter-individual differences relevant for disease susceptibility and responses to therapy.
