## Supplementary material for "Coordinated variation in the immune systems and microbiomes of healthy humans is linked to tonic interferon states": Table S1

Modality	Raw	quality filtration	MOFA	generated
stoolMetab	4543	na	639	na
asa24	103	na	102	na
stoolSpecies	760	na	291	na
stoolPathAbu	504	na	435	na
cytof	225	222	222	na
citeFreq	56	36	36	na
CITEseq GEX B memory non-switched	10644	na	5000	na
CITEseq GEX B memory switched	10908	na	5000	na
CITEseq GEX B naive	11872	na	5000	na
CITEseq GEX Basophil	8748	na	5000	na
CITEseq GEX CD4 A4B7 memory	11141	na	5000	na
CITEseq GEX CD4 A6 memory	11486	na	5000	na
CITEseq GEX CD4 cytotoxic	10728	na	5000	na
CITEseq GEX CD4 Naive A	12686	na	5000	na
CITEseq GEX CD4 Naive B	12270	na	5000	na
CITEseq GEX CD4 Naive C	13038	na	5000	na
CITEseq GEX CD4 Naive D	11529	na	5000	na
CITEseq GEX CD4 Naive E	10272	na	5000	na
CITEseq GEX CD4 Th1-like/Tem	12013	na	5000	na
CITEseq GEX CD4 Th2-like/Tcm	12734	na	5000	na
CITEseq GEX CD8 A1B1/A6B1 Tem	10540	na	5000	na
CITEseq GEX CD8 AEB7 memory	9766	na	5000	na
CITEseq GEX CD8 cytotoxic	11834	na	5000	na
CITEseq GEX CD8 Naive A	12298	na	5000	na
CITEseq GEX CD8 Naive B	12181	na	5000	na
CITEseq GEX CD8 Naive C	10236	na	5000	na
CITEseq GEX CD8 Naive D	9097	na	5000	na
CITEseq GEX CD8 Tem	11046	na	5000	na
CITEseq GEX cDC2	12201	na	5000	na
CITEseq GEX cMo A	13513	na	5000	na
CITEseq GEX cMo B	13255	na	5000	na
CITEseq GEX cMo C	8936	na	5000	na
CITEseq GEX cMo_T	11338	na	5000	na
CITEseq GEX gdT	11175	na	5000	na
CITEseq GEX iNK	9805	na	5000	na
CITEseq GEX MAIT DNAM-1low	11864	na	5000	na
CITEseq GEX mNK A	12146	na	5000	na
CITEseq GEX mNK B	11454	na	5000	na
CITEseq GEX NK adaptive memory	11080	na	5000	na
CITEseq GEX ncMo	12114	na	5000	na
CITEseq GEX pDC	10694	na	5000	na
CITEseq GEX Treg CD25high	10459	na	5000	na
plasmaOlink	92	76	na	na
plasmaMetab	554	549	na	na
survey	220	na	na	638
CyTOF markers	42	na	na	na
