## Supplementary material for "Coordinated variation in the immune systems and microbiomes of healthy humans is linked to tonic interferon states": Table S3

### Sheet: Sheet1
Signature		MassImmVar - signature association	MassImmVar - Driver genes differentially expressed	MindImmVar - signature association	MindImmVar - Driver genes differentially expressed
INFL-Resp [c]	Mo	[-]	[-] IL1A, IL1B, NLRP3, CCL20	[-]	[-] GNA15, OSM, RGS1, GPR183, TIMP1, ORL1
	Other cell types	ns		[-]	[-] GNA15, CD82, TNFRSF1B, PTPRE, GPR183 / [+] IL7R, LCK, CHST2, PTGER2
hTNFa/NF-kB	Mo	[-]	[-] IL1A, IL1B, CCL20, SOD2, TRAF1 / [+] LITAF, ATF3, CDKN1	[-]	[-] LITAF, NFKB / [+] JUNB
	MAIT	[+]	[+] JUN, CD69, NF-kBIA, IER2,	[-]	[-] TNF, CDKN1A, NFKB1, RELB, REL, SQSTM1, MAP2K3, KDM6B, NINJ1, CD83 / [+] JUNB, FOS, IL7R
	Other cell types	ns		[-]	[-] KDM6B, RELB, REL, NFKB1,NINJ1, SQSTM1, MAP2K3, CD83 / [+] TNFAIP8, PLEK
hTGFb	cMo A	[+]	[+] TGFB1, IFNGR2, ID1,ID2, JUNB / [-] PPP1R15A	[-]	[-] TGFB1, SKI
	Other cell types	ns		[-]	[-] TGFB1, SKI, SKIL, PMEPA1 / [+] PPP1CA, JUNB, HDAC1
