## Supplementary material for "Coordinated variation in the immune systems and microbiomes of healthy humans is linked to tonic interferon states": Table S5

Modality	Feature	Factor weight	pval
Pathway	THREOCAT-PWY: superpathway of L-threonine metabolism	1.073530889	0.000130683
Pathway	PWY0-42: 2-methylcitrate cycle I	0.932114234	0.000259912
Pathway	PWY-7254: TCA cycle VII (acetate-producers)	0.837317082	0.000352524
Pathway	PWY-3001: superpathway of L-isoleucine biosynthesis I	1.132829299	0.000524665
Pathway	PWY-7356: thiamine diphosphate salvage IV (yeast)	1.156005651	0.000549506
Pathway	P124-PWY: Bifidobacterium shunt	0.927839935	0.000650145
Pathway	PWY0-1221: putrescine degradation II	0.513079424	0.000652197
Pathway	KDO-NAGLIPASYN-PWY: superpathway of (Kdo)2-lipid A biosynthesis	1.092539062	0.000963984
Pathway	PWY-7371: 1,4-dihydroxy-6-naphthoate biosynthesis II	0.993604701	0.001385481
Pathway	UDPNAGSYN-PWY: UDP-N-acetyl-D-glucosamine biosynthesis I	0.933327049	0.001511077
Pathway	PWY-7117: C4 photosynthetic carbon assimilation cycle, PEPCK type	0.877550357	0.001580806
Pathway	THRESYN-PWY: superpathway of L-threonine biosynthesis	1.040789323	0.001665054
Pathway	UBISYN-PWY: superpathway of ubiquinol-8 biosynthesis (early decarboxylation)	0.879111848	0.00167856
Pathway	HEME-BIOSYNTHESIS-II-1: heme b biosynthesis V (aerobic)	0.924427808	0.001839602
Pathway	PWY-6708: ubiquinol-8 biosynthesis (early decarboxylation)	0.879774119	0.001879376
Pathway	PWY66-399: gluconeogenesis III	-1.222528794	0.00205388
Pathway	PWY-7383: anaerobic energy metabolism (invertebrates, cytosol)	-1.153761354	0.002061394
Pathway	PWY-6628: superpathway of L-phenylalanine biosynthesis	0.867620579	0.002065623
Pathway	PWY0-1061: superpathway of L-alanine biosynthesis	0.917134015	0.002223088
Pathway	DAPLYSINESYN-PWY: L-lysine biosynthesis I	0.928305481	0.002385794
Pathway	PWY-5913: partial TCA cycle (obligate autotrophs)	0.887190009	0.002421387
Pathway	GLUCOSE1PMETAB-PWY: glucose and glucose-1-phosphate degradation	0.881003496	0.002462918
Pathway	PWY-6922: L-N&delta;-acetylornithine biosynthesis	1.021511341	0.002630019
Pathway	OANTIGEN-PWY: O-antigen building blocks biosynthesis (E. coli)	0.943403301	0.002840571
Pathway	PWY-7446: sulfoquinovose degradation I	0.599270984	0.002909548
Pathway	PWY-241: C4 photosynthetic carbon assimilation cycle, NADP-ME type	0.739023764	0.003094158
Pathway	REDCITCYC: TCA cycle VI (Helicobacter)	0.788111273	0.003137145
Pathway	PWY-7115: C4 photosynthetic carbon assimilation cycle, NAD-ME type	0.843794944	0.003269042
Pathway	DENOVOPURINE2-PWY: superpathway of purine nucleotides de novo biosynthesis II	1.090932523	0.003485376
Pathway	PWY0-1586: peptidoglycan maturation (meso-diaminopimelate containing)	0.913158013	0.004084046
Pathway	PWY-7992: superpathway of menaquinol-8 biosynthesis III	0.815039243	0.004386624
Pathway	PWY-702: L-methionine biosynthesis II	0.859389167	0.004510114
Pathway	PWY-7220: adenosine deoxyribonucleotides de novo biosynthesis II	0.815177488	0.005287263
Pathway	PWY-7222: guanosine deoxyribonucleotides de novo biosynthesis II	0.815177488	0.005287263
Pathway	PRPP-PWY: superpathway of histidine, purine, and pyrimidine biosynthesis	1.048458803	0.005426193
Pathway	ASPASN-PWY: superpathway of L-aspartate and L-asparagine biosynthesis	0.924093011	0.005470334
Pathway	PWY-5918: superpathway of heme b biosynthesis from glutamate	0.860906821	0.005563698
Pathway	PWY-2941: L-lysine biosynthesis II	0.893981239	0.005899055
Pathway	PWY-5971: palmitate biosynthesis (type II fatty acid synthase)	0.838117872	0.00596236
Pathway	PWY-6936: seleno-amino acid biosynthesis (plants)	0.843281712	0.006211508
Pathway	ORNDEG-PWY: superpathway of ornithine degradation	0.989843176	0.006605558
Pathway	PWY-7187: pyrimidine deoxyribonucleotides de novo biosynthesis II	0.957094306	0.006762712
Pathway	PWY-4041: &gamma;-glutamyl cycle	0.746393526	0.006770774
Pathway	PWY-2942: L-lysine biosynthesis III	0.856674696	0.006958246
Pathway	PWY-6125: superpathway of guanosine nucleotides de novo biosynthesis II	0.774635806	0.007917959
Pathway	PWY-7228: superpathway of guanosine nucleotides de novo biosynthesis I	0.801475071	0.007938163
Pathway	PWY0-1277: 3-phenylpropanoate and 3-(3-hydroxyphenyl)propanoate degradation	0.822759089	0.008153582
Pathway	POLYAMINSYN3-PWY: superpathway of polyamine biosynthesis II	0.867271004	0.008229391
Pathway	HEME-BIOSYNTHESIS-II: heme b biosynthesis I (aerobic)	0.80687446	0.008340817
Pathway	PWY-6803: phosphatidylcholine acyl editing	1.007222599	0.008846861
Pathway	PWY-724: superpathway of L-lysine, L-threonine and L-methionine biosynthesis II	0.798100359	0.00891998
Pathway	PWY-6126: superpathway of adenosine nucleotides de novo biosynthesis II	0.770813853	0.008930529
Pathway	PWY0-1415: superpathway of heme b biosynthesis from uroporphyrinogen-III	0.911900717	0.009462078
Pathway	PWY66-389: phytol degradation	0.973415923	0.010413523
Pathway	PWY-5130: 2-oxobutanoate degradation I	-0.871718763	0.010511006
Pathway	PWY-7229: superpathway of adenosine nucleotides de novo biosynthesis I	0.79767838	0.010642097
Pathway	PWY-I9: L-cysteine biosynthesis VI (from L-methionine)	0.728228365	0.010712508
Pathway	PWY-7111: pyruvate fermentation to isobutanol (engineered)	0.69264785	0.010739294
Pathway	PWY-7883: anhydromuropeptides recycling II	0.829948716	0.011082998
Pathway	LACTOSECAT-PWY: lactose and galactose degradation I	0.788681664	0.01114615
Pathway	GLYCOLYSIS: glycolysis I (from glucose 6-phosphate)	0.605228878	0.011221932
Pathway	P41-PWY: pyruvate fermentation to acetate and (S)-lactate I	0.670339478	0.012295209
Pathway	ANAEROFRUCAT-PWY: homolactic fermentation	0.597678198	0.012383007
Pathway	PWY-7197: pyrimidine deoxyribonucleotide phosphorylation	0.769372753	0.012427771
Pathway	PWY-5464: superpathway of cytosolic glycolysis (plants), pyruvate dehydrogenase and TCA cycle	0.771774421	0.012845845
Pathway	KETOGLUCONMET-PWY: ketogluconate metabolism	0.715503368	0.013022742
Pathway	PWY-5855: ubiquinol-7 biosynthesis (early decarboxylation)	0.931913125	0.01359198
Pathway	PWY-5100: pyruvate fermentation to acetate and lactate II	0.68411331	0.014162168
Pathway	PWY-841: superpathway of purine nucleotides de novo biosynthesis I	0.734793313	0.014713294
Pathway	PWY-5484: glycolysis II (from fructose 6-phosphate)	0.592360428	0.014772872
Pathway	PWY-7208: superpathway of pyrimidine nucleobases salvage	0.728244171	0.015083777
Pathway	PWY-622: starch biosynthesis	0.63424658	0.016003137
Pathway	FASYN-ELONG-PWY: fatty acid elongation -- saturated	0.746349512	0.016037001
Pathway	PWY-6572: chondroitin sulfate degradation I (bacterial)	-0.958720915	0.01623358
Pathway	LIPASYN-PWY: phospholipases	0.903524541	0.016385545
Pathway	GLYCOL-GLYOXDEG-PWY: superpathway of glycol metabolism and degradation	0.705011184	0.016553945
Pathway	PWY-6143: CMP-pseudaminate biosynthesis	0.252612444	0.017611061
Stool Metab.	putrescine	1.071408865	3.40E-06
Stool Metab.	Betaine	0.717434626	3.99E-06
Stool Metab.	S-Allyl-L-Cysteine	0.771914068	4.10E-05
Stool Metab.	N,N-Dimethylarginine	0.868913649	7.16E-05
Stool Metab.	5-aminovaleric acid	0.808649519	9.33E-05
Stool Metab.	beta-glutamic acid	-0.790149148	0.000181948
Stool Metab.	Maltose	0.687452665	0.000401809
Stool Metab.	N-Acetylglutamic acid	-0.772523234	0.000403233
Stool Metab.	Cadaverine	0.689030311	0.000412153
Stool Metab.	delta-Hydroxylysine	0.773930799	0.000477574
Stool Metab.	N8-Acetylspermidine	0.756023231	0.000503103
Stool Metab.	Histidine	0.657366412	0.000515862
Stool Metab.	Creatine	0.683325141	0.000584004
Stool Metab.	N-Methylphenylalanine	-0.64174761	0.000717629
Stool Metab.	Ornithine	0.687898086	0.00074153
Stool Metab.	N.epsilon.-Dimethyl-L-lysine	0.67174204	0.000782734
Stool Metab.	3,4-dihydroxyphenylacetic acid	0.724575075	0.000983188
Stool Metab.	S-Adenosyl-methionine	0.586312371	0.001073433
Stool Metab.	Acetic Acid	0.583128403	0.001136542
Stool Metab.	Sebacic acid	-0.6613624	0.001179401
Stool Metab.	Tagatose	0.651472115	0.001229938
Stool Metab.	Propionic Acid	0.596886548	0.001305024
Stool Metab.	2-Hydroxy-3-methylbutyric acid	0.643472664	0.001471344
Stool Metab.	Glyceraldehyde	0.561094287	0.001500676
Stool Metab.	chenodeoxycholic acid	0.622076457	0.001569767
Stool Metab.	Histamine	0.619363369	0.001708098
Stool Metab.	(2,5-Dioxotetrahydrofuran-3-yl)acetic acid	-0.681463722	0.002083172
Stool Metab.	Pimelic acid	-0.576402354	0.002122577
Stool Metab.	Taurine	0.655646771	0.002153068
Stool Metab.	N-omega-Acetylhistamine	0.506445633	0.002278205
Stool Metab.	inositol-4-monophosphate	-0.699066747	0.002665174
Stool Metab.	Riboflavin	-0.729513706	0.002673449
Stool Metab.	N-Methyl-L-histidine	0.713414034	0.002687833
Stool Metab.	Salsolinol	-0.609850475	0.002801627
Stool Metab.	Val-His	0.607369116	0.002808731
Stool Metab.	trans-Traumatic acid	-0.650935211	0.002907151
Stool Metab.	Lactose A	0.576805328	0.00317225
Stool Metab.	2-Amino-4-methylpentanoic acid ethylamide	0.501666377	0.003377897
Stool Metab.	Inositol	0.57985327	0.00347973
Stool Metab.	Creatinine	0.665960722	0.003939961
Stool Metab.	azelaic acid	-0.484751732	0.004073221
Stool Metab.	glycerol	-0.540227632	0.004298782
Stool Metab.	N1-Acetylspermine	0.603773299	0.004645427
Stool Metab.	Trehalose	0.575711959	0.004788064
Stool Metab.	4-Methylcatechol	0.498569914	0.004855161
Stool Metab.	3,4-dihydroxyhydrocinnamic acid	0.577234634	0.004979455
Stool Metab.	Agmatine	0.552578526	0.005044229
Stool Metab.	4-Oxododecanedioic acid	-0.624983512	0.00554172
Stool Metab.	Carnosine	0.547863752	0.005731472
Stool Metab.	tocopherol alpha-	-0.591078805	0.005799858
Stool Metab.	enolpyruvate	-0.490769412	0.005810757
Stool Metab.	cholic acid	0.543361424	0.00589509
Stool Metab.	3-Methyladipic acid	-0.514454122	0.005919227
Stool Metab.	pentadecanoic acid	-0.608377239	0.006074683
Stool Metab.	lactitol	0.508753421	0.006290746
Stool Metab.	Acetylcholine cation	0.485274491	0.006546185
Stool Metab.	6-Methylmercaptopurine	-0.475263522	0.006742125
Stool Metab.	N-alpha-methylhistamine	0.606202758	0.006819024
Stool Metab.	MK-886	-0.54825319	0.007359664
Stool Metab.	Ser-Leu-Leu-Lys	-0.633156492	0.007692582
Stool Metab.	Salicylic acid	-0.520044817	0.008020468
Stool Metab.	4-Acetylbutyric acid	-0.54719881	0.008128854
Stool Metab.	N-Methylglutamic acid	-0.561250937	0.008157163
Stool Metab.	O-Acetylsalicylic acid	0.551231794	0.008307676
Stool Metab.	Homovanillic acid	0.566438219	0.008769095
Stool Metab.	5'-S-Methyl-5'-thioadenosine	0.569129427	0.008991103
Stool Metab.	(3-Carboxypropyl)trimethylammonium cation	0.534286797	0.009036673
Stool Metab.	Dodecanedioic acid	-0.482543421	0.009075304
Stool Metab.	Ala-Val-Lys	-0.611847646	0.00954789
Stool Metab.	N-Methyltyrosine	-0.489950867	0.009654155
Stool Metab.	Dehydroisoandrosterone sulfate	0.558942307	0.00973142
Stool Metab.	glycerol-alpha-phosphate	-0.572778251	0.009878128
Stool Metab.	.beta.-Nicotinamide adenine dinucleotide	0.471865211	0.010370655
Stool Metab.	Maltotriose	0.556699802	0.010424803
Stool Metab.	3-hydroxyphenylacetic acid	-0.538364339	0.010778201
Stool Metab.	Lys-Val	0.475094198	0.011692958
Stool Metab.	Butyric Acid	0.46285824	0.011868908
Stool Metab.	2-aminobutyric acid	0.555342655	0.011877493
